# Compensation for the absence of the catalytically active half of DNA polymerase ε in yeast by positively selected mutations in *CDC28* gene

**DOI:** 10.1101/2020.08.27.269241

**Authors:** Elena I. Stepchenkova, Anna S. Zhuk, Jian Cui, Elena R. Tarakhovskaya, Stephanie R. Barbari, Polina V. Shcherbakova, Dmitrii E. Polev, Roman Fedorov, Eugenia Poliakov, Igor B. Rogozin, Artem G. Lada, Youri I. Pavlov

## Abstract

DNA polymerase ε (pol ε) participates in the leading DNA strand synthesis in eukaryotes. The catalytic subunit of this enzyme, Pol2, is a fusion of two ancestral B-family DNA polymerases. Paradoxically, the catalytically active N-terminal pol is dispensable, and an inactive C-terminal pol is essential for yeast cell viability. Despite extensive studies of strains without the active N-terminal half (mutation *pol2-16*), it is still unclear how they survive and what is the mechanism of rapid recovery of initially miserably growing cells. The reason for the slow progress is in the difficultly of obtaining strains with the defect. We designed a robust method for constructing mutants with only the C-terminal part of Pol2 using allele *pol2rc-ΔN* with optimized codon usage. Colonies bearing *pol2rc-ΔN* appear three times sooner than colonies of *pol2-16* but exhibit similar growth defects: sensitivity to hydroxyurea, chromosomal instability, and an elevated level of spontaneous mutagenesis. UV-induced mutagenesis is partially affected; it is lower only at high doses in some reporters. The analysis of the genomes of *pol2rc-ΔN* isolates revealed the prevalence of nonsynonymous mutations suggesting that the growth recovery was a result of positive selection for better growth fueled by variants produced by the elevated mutation rate. Mutations in the *CDC28* gene, the primary regulator of the cell cycle, were repeatedly found in independent clones. Genetic analysis established that *cdc28* alleles single-handedly improve the growth of *pol2rc-ΔN* strains and suppress sensitivity hydroxyurea. The affected amino acids are located on the Cdc28 molecule’s two surfaces that mediate contacts with cyclins or kinase subunits. Our work establishes the significance of the *CDC28* gene for the resilience of replication and predicts that changes in mammalian homologs of cyclin-dependent kinases may play a role in remastering replication to compensate for the defects in the leading strand synthesis by the dedicated polymerase.

**Author Summary:** The catalytic subunit of the leading strand DNA polymerase ε, Pol2, consists of two halves made of two different ancestral B-family DNA polymerases. Counterintuitively, the catalytically active N-terminal half is dispensable while the inactive C-terminal part is required for viability. The corresponding strains show a severe growth defect, sensitivity to replication inhibitors, chromosomal instability, and elevated spontaneous mutagenesis. Intriguingly, the slow-growing mutant strains rapidly produced fast-growing clones. We discovered that the adaptation to the loss of the catalytic N-terminal part of Pol2 occurs during evolution by positive selection for a better growth fueled by variants produced by elevated mutation rates. Mutations in the cell cycle-dependent kinase gene, *CDC28*, can single-handedly improve the growth of strains lacking the N-terminal part of Pol2. Our study predicts that changes in mammalian homologs of cyclin-dependent kinases may play a role in response to the defects of active leading strand polymerase.
