## Supplemental results, figures and Tables for "Compensation for the absence of the catalytically active half of DNA polymerase ε in yeast by positively selected mutations in *CDC28* gene": Suppl Table 4.xlsx

### Sheet: Лист1
Supplemental Table 4. Summary of mutations found in the course of genomic sequencing of the pol2rc-ΔN segregants.
The table lists 292 mutations found in sequenced genomes. We grouped mutations by cellular processes and functions of the affected genes. The table contains information about the genomic location and types the genetic changes and the number of genomes with a particular mutation.
Column A: protein function (if known) and cellular process controlled by the mutated gene.
Column B: name of the gene or ORF.
Column C: genomic position and type of base substitution. We used coordinates of LAN201-ura3Δ strain https://www.ncbi.nlm.nih.gov/pmc/articles/PMC4420506/#pgen.1005217.s002.
Column D: amino acid substitution
Column F: the name of ascospore whose progeny carries the mutation (2A – 90B) and the ratio of the number of genomes with the mutation to the number of genomes sequenced for particular ascospore.
Column G: technical ID of the sample sequenced.
Columns H to AU show in which clone the listed mutations were found. Column labels have names of ascospores (2A – 90B), media where the clones were grown ("Dextrose" – YPDAU, "Galactose" – YPGAU), and relative size (Big or Smal) of the colony picked for genomic DNA extraction.
Biological process/molecular function	Gene / ORF	Mutation	Mutation type	Number of clones with the mutation (out of 96)	Clones carrying the mutation (numerator) among independent clones of a given segregate sequenced (denominator)	Clones carrying the mutation (Sample ID)	2A				3B				15C				19A				59B	60A	61A	63A	66C	67A	70B	71D	73A	75D	76A	77D	78D	79B	80A	81B	82C	84A	85C	86D	87D	88A	88C	90B
							Dextrose		Galactose		Dextrose		Galactose		Dextrose		Galactose		Dextrose		Galactose		Dextrose
							Big (S1, S2, S3)	Small (S4, S5, S6)	Big (S7, S8, S9)	Small (S10, S11, S12)	Big (S13, S14, S15)	Small (S16, S17, S18)	Big (S19, S20, S21)	Small (S22, S23, S24)	Big (S25, S26, S27)	Small (S28, S29, S30)	Big (S31, S32, S33)	Small (S34, S35, S36)	Big (S37, S38, S39)	Small (S40, S41, S42)	Big (S43, S44, S45)	Small (S46, S47, S48)	Big (SR1, SR2)	Big (SR3, SR4)	Big (SR5, SR6)	Big (SR7, SR8)	Big (SR9, SR10)	Big (SR11, SR12)	Big (SR13, SR14)	Big (SR15, SR16)	Big (SR17, SR18)	Big (SR19, SR20)	Big (SR21, SR22)	Big (SR23, SR24)	Big (SR25, SR26)	Big (SR27, SR28)	Big (SR29, SR30)	Big (SR31, SR32)	Big (SR33, SR34)	Big (SR35, SR36)	Big (SR37, SR38)	Big (SR39, SR40)	Big (SR41, SR42)	Big (SR43, SR44)	Big (SR45, SR46)	Big (SR47, SR48)
Cell cycle/cell devision
Cyclin-dependent kinase (CDK) catalytic subunit; master regulator of mitotic and meiotic cell cycles	CDC28	ChrII 560274 G-> C	p.Leu62Phe	1	2A (1/12)	S6	-	S6	-	-	-	-	-	-	-	-	-	-	-	-	-	-	-	-	-	-	-	-	-	-	-	-	-	-	-	-	-	-	-	-	-	-	-	-	-	-
		ChrII 560338 C->G	p.Leu84Val	2	59B (1/2); 60A (1/2)	SR1;SR4	-	-	-	-	-	-	-	-	-	-	-	-	-	-	-	-	SR1	SR4	-	-	-	-	-	-	-	-	-	-	-	-	-	-	-	-	-	-	-	-	-	-
		ChrII 560345 T->A	p.Leu86His	1	2A (1/12)	S3	S3	-	-	-	-	-	-	-	-	-	-	-	-	-	-	-	-	-	-	-	-	-	-	-	-	-	-	-	-	-	-	-	-	-	-	-	-	-	-	-
		ChrII 560804 T->A	p.Ile239Asn	2	85C (2/2)	SR37;SR38	-	-	-	-	-	-	-	-	-	-	-	-	-	-	-	-	-	-	-	-	-	-	-	-	-	-	-	-	-	-	-	-	-	-	SR37;SR38	-	-	-	-	-
Serine-threonine phosphatase; functions in G1/S transition of mitotic cycle	SIT4	ChrIV 369969 G->A	p.Asp74Asn	1	81B (1/2)	SR31	-	-	-	-	-	-	-	-	-	-	-	-	-	-	-	-	-	-	-	-	-	-	-	-	-	-	-	-	-	-	-	SR31	-	-	-	-	-	-	-	-
Protein kinase; required for proper spindle positioning and nuclear segregation following mitotic arrest	ALK1	ChrVII 454896 A-> G	p.Ile42Val	1	67A (1/2)	SR12	-	-	-	-	-	-	-	-	-	-	-	-	-	-	-	-	-	-	-	-	-	SR12	-	-	-	-	-	-	-	-	-	-	-	-	-	-	-	-	-	-
Target Of Sbf, involved in localization of Cdc24p; potentially phosphorylated by Cdc28p	TOS2	Chr VII 937794 G->C	p.Ser396STOP	1	19A (1/12)	S42	-	-	-	-	-	-	-	-	-	-	-	-	-	S42	-	-	-	-	-	-	-	-	-	-	-	-	-	-	-	-	-	-	-	-	-	-	-	-	-	-
Ser/thr protein kinase involved in the G2/M transition of the mitotic cell cycle	HSL1	ChrXI 249756 G->C	p.Gly276Ala	2	87D (2/2)	SR41;SR42	-	-	-	-	-	-	-	-	-	-	-	-	-	-	-	-	-	-	-	-	-	-	-	-	-	-	-	-	-	-	-	-	-	-	-	-	SR41;SR42	-	-	-
B-type cyclin involved in cell cycle progression; activates Cdc28p to promote the G2/M transition	CLB4	Chr XII C 563180 C->G	p.Ser396STOP	1	19A (1/12)	S40	-	-	-	-	-	-	-	-	-	-	-	-	-	S40	-	-	-	-	-	-	-	-	-	-	-	-	-	-	-	-	-	-	-	-	-	-	-	-	-	-
Protein kinase that plays a role in exit from mitosis	CDC5	ChrXIII C 270127 C->T	p.Glu330Lys	1	15C (1/12)	S32	-	-	-	-	-	-	-	-	-	-	S32	-	-	-	-	-	-	-	-	-	-	-	-	-	-	-	-	-	-	-	-	-	-	-	-	-	-	-	-	-
Factor Arrest serine/threonine cyclin-dependent kinase inhibitor; required for G1 arrest in response to treatment with pheromone and for pheromone dependent signal transduction during conjugation	FAR11	ChrXIV G 384228 G->C	p.Asp82His	3	2A (3/12)	S7;S8;S11	-	-	S7;S8	S11	-	-	-	-	-	-	-	-	-	-	-	-	-	-	-	-	-	-	-	-	-	-	-	-	-	-	-	-	-	-	-	-	-	-	-	-
B-type cyclin involved in cell cycle progression, activates Cdc28p	CLB2	ChrXVI 772873 C->G	p.Ser411Trp	2	63A (2/2)	SR7;SR8	-	-	-	-	-	-	-	-	-	-	-	-	-	-	-	-	-	-	-	SR7;SR8	-	-	-	-	-	-	-	-	-	-	-	-	-	-	-	-	-	-	-	-
Mediates 3'-5' RNA degradation, mutants have superkiller phenotype	SKI3	ChrXVI 916226 C->G	p.His1193Gln	1	59B (1/2)	SR1	-	-	-	-	-	-	-	-	-	-	-	-	-	-	-	-	SR1	-	-	-	-	-	-	-		-	-	-	-	-	-	-	-	-	-	-	-	-	-	-
Repair/Replication/Genome stability
Regulates recovery from the DNA damage checkpoint, the gene conversion- and single-strand annealing-mediated pathways of meiotic double-strand break repair and NHEJ; involved in activation of Gln3p	PPH3	ChrIV 597572 A->G	p.Tyr146Cys	1	2A (1/12)	S7	-	-	S7	-	-	-	-	-	-	-	-	-	-	-	-	-	-	-	-	-	-	-	-	-		-	-	-	-	-	-	-	-	-	-	-	-	-	-	-
DNA helicase and DNA-dependent ATPase; participates in DNA repair and checkpoint recovery	SRS2	ChrX 259752 A-> G	p.Asp786Gly	2	85C (2/2)	SR37;SR38	-	-	-	-	-	-	-	-	-	-	-	-	-	-	-	-	-	-	-	-	-	-	-	-	-	-	-	-	-	-	-	-	-	-	SR37;SR38	-	-	-	-	-
		ChrX 259766 T->C	p.Ser791Pro	2	85C (2/2)	SR37;SR38	-	-	-	-	-	-	-	-	-	-	-	-	-	-	-	-	-	-	-	-	-	-	-	-	-	-	-	-	-	-	-	-	-	-	SR37;SR38	-	-	-	-	-
DNA helicase	MCM4	ChrXVI 599273 C->G	p.Ile845Met	1	73A (1/2)	SR17	-	-	-	-	-	-	-	-	-	-	-	-	-	-	-	-	-	-	-	-	-	-	-	-	SR17	-	-	-	-	-	-	-	-	-	-	-	-	-	-	-
		ChrXVI 599407 T->A	p.Ile890Asn	1	59B (1/1)	SR2	-	-	-	-	-	-	-	-	-	-	-	-	-	-	-	-	SR2	-	-	-	-	-	-	-		-	-	-	-	-	-	-	-	-	-	-	-	-	-	-
Chromatin organization
Histone acetyltransferase catalytic subunit of NuA3 complex	SAS3	ChrII 120811 G->C	p.Gln354Glu	1	19A (1/12)	S46	-	-	-	-	-	-	-	-	-	-	-	-	-	-	-	S46	-	-	-	-	-	-	-	-	-	-	-	-	-	-	-	-	-	-	-	-	-	-	-	-
Binds rDNA replication fork barrier site	FOB1	ChrIV 677615 C->G	p.Gln512Glu	1	76A (1/2)	SR21	-	-	-	-	-	-	-	-	-	-	-	-	-	-	-	-	-	-	-	-	-	-	-	-	-	-	SR21	-	-	-	-	-	-	-	-	-	-	-	-	-
RuVB-like DNA helicase	RVB1	ChrIV 841803 C->G	p.Val60Leu	6	3B (6/12)	S13;S14;S15;S19;S20;S21	-	-	-	-	S13;S14;S15	-	S19;S20;S21	-	-	-	-	-	-	-	-	-	-	-	-	-	-	-	-	-	-	-	-	-	-	-	-	-	-	-	-	-	-	-	-	-
Yeast Tat-binding Analog, localizes to chromatin; regulation of histone gene expression; has a bromodomain-like region that interacts with the N-terminal tail of histone H3, and an ATPase domain; potentially phosphorylated by Cdc28p	YTA7	ChrVII 1029915 A->C	p.Leu851Phe	1	3B (1/12)	S22	-	-	-	-	-	-	-	S22	-	-	-	-	-	-	-	-	-	-	-	-	-	-	-	-	-	-	-	-	-	-	-	-	-	-	-	-	-	-	-	-
TOpoisomerase I-interacting Factor	TOF2	ChrXI 459546 C->G	p.Glu569Gln	1	2A (1/12)	S6		S6	-	-	-	-	-	-	-	-	-	-	-	-	-	-	-	-	-	-	-	-	-	-	-	-	-	-	-	-	-	-	-	-	-	-	-	-	-	-
Ubiquitin ligase (E3); involved in ubiquitination and degradation of excess histones	HEL1	ChrXI 473042 C->A	p.Val107Phe	1	75D (1/2)	SR20	-	-	-	-	-	-	-	-	-	-	-	-	-	-	-	-	-	-	-	-	-	-	-	-	-	SR20	-	-	-	-	-	-	-	-	-	-	-	-	-	-
Protein involved in telomeric silencing	ESC1	ChrXIII 710703 A->T	p.Asn1203Ile	1	3B (1/12)	S24	-	-	-	-	-	-	-	S24	-	-	-	-	-	-	-	-	-	-	-	-	-	-	-	-	-	-	-	-	-	-	-	-	-	-	-	-	-	-	-	-
Largest subunit (p90) of the Chromatin Assembly Complex	CAC1	ChrXVI 594472 A->G	p.Gln3Arg	1	61A (1/2)	SR6	-	-	-	-	-	-	-	-	-	-	-	-	-	-	-	-	-	-	SR6	-	-	-	-	-	-	-	-	-	-	-	-	-	-	-	-	-	-	-	-	-
Transcription regulation and signalling
GTPase-activating protein; negatively regulates RAS, reduces cAMP levels under nutrient limiting conditions	IRA1	ChrII 526560 A->T	p.Leu27His	1	2A (1/12)	S8	-	-	S8	-	-	-	-	-	-	-	-	-	-	-	-	-	-	-	-	-	-	-	-	-	-	-	-	-	-	-	-	-	-	-	-	-	-	-	-	-
Transcription factor; required for flocculation, diploid filamentous growth, and haploid invasive growth	FLO8	ChrV 377575 C->G	p.Asp11His	1	2A (1/12)	S7	-	-	S7	-	-	-	-	-	-	-	-	-	-	-	-	-	-	-	-	-	-	-	-	-	-	-	-	-	-	-	-	-	-	-	-	-	-	-	-	-
Subunit of the RNA polymerase II mediator complex	PGD1	ChrVII 449446 A->T	p.Leu167His	1	19A (1/12)	S47	-	-	-	-	-	-	-	-	-	-	-	-	-	-	-	S47	-	-	-	-	-	-	-	-	-	-	-	-	-	-	-	-	-	-	-	-	-	-	-	-
TFIID subunit, involved in RNA pol II transcription initiation	TAF1	ChrVII 1042513 C->G	p.Lys192Asn	1	71D (1/2)	SR15	-	-	-	-	-	-	-	-	-	-	-	-	-	-	-	-	-	-	-	-	-	-	-	SR15	-	-	-	-	-	-	-	-	-	-	-	-	-	-	-	-
Serine-threonine protein kinase, participates in signaling pathway that inhibits growth in response to glucose availability	YAK1	ChrX 148458 T->A	p.Gln640His	1	77D (1/2)	SR23	-	-	-	-	-	-	-	-	-	-	-	-	-	-	-	-	-	-	-	-	-	-	-	-	-	-	-	SR23	-	-	-	-	-	-	-	-	-	-	-	-
Protein involved in cleavage and polyadenylation of mRNA 3' ends	RNA14	ChrXIII 394375 G->C	p.Glu548Gln	2	87D (2/2)	SR41;SR42	-	-	-	-	-	-	-	-	-	-	-	-	-	-	-	-	-	-	-	-	-	-	-	-	-	-	-	-	-	-	-	-	-	-	-	-	SR41;SR42	-	-	-
Transcription factor involved in G1/S transition of mitotic cell cycle	STB1	ChrXIV 53842 G->A	p.Ala394Thr	2	15C (2/12)	S31;S33	-	-	-	-	-	-	-	-	-	-	S31;S33	-	-	-	-	-	-	-	-	-	-	-	-	-	-	-	-	-	-	-	-	-	-	-	-	-	-	-	-	-
TFIIA large subunit	TOA1	ChrXV 711942 G->C	p.Gln196Glu	1	90B (1/2)	SR48	-	-	-	-	-	-	-	-	-	-	-	-	-	-	-	-	-	-	-	-	-	-	-	-	-	-	-	-	-	-	-	-	-	-	-	-	-	-	-	SR48
Putative GTPase with a role in biogenesis of RNA pol II and polIII	GPN2	ChrXV 818186 A->G	p.Glu304Gly	2	71D (2/2)	SR15;SR16	-	-	-	-	-	-	-	-	-	-	-	-	-	-	-	-	-	-	-	-	-	-	-	SR15;SR16	-	-	-	-	-	-	-	-	-	-	-	-	-	-	-	-
Putative transcription factor	SDD4	ChrXVI 605204 A->T	p.Leu700Met	2	85C (2/2)	SR37;SR38	-	-	-	-	-	-	-	-	-	-	-	-	-	-	-	-	-	-	-	-	-	-	-	-	-	-	-	-	-	-	-	-	-	-	SR37;SR38	-	-	-	-	-
Vacuole/Complex Golgi/Proteolysis/Trans-membrane transport
Trans-Golgi network aminophospholipid translocase (flippase)	DRS2	ChrI 99121 A->T	p.Asn193Lys	1	60A (1/1)	SR4	-	-	-	-	-	-	-	-	-	-	-	-	-	-	-	-	-	SR4	-	-	-	-	-	-	-	-	-	-	-	-	-	-	-	-	-	-	-	-	-	-
Involved in ATP dependent Golgi to ER trafficking and insertion of tail-anchored (TA) proteins into ER	GET3	ChrIV C 282603 C->G	p.Lys185Asn	1	77D (1/1)	SR24	-	-	-	-	-	-	-	-	-	-	-	-	-	-	-	-	-	-	-	-	-	-	-	-	-	-	-	SR24	-	-	-	-	-	-	-	-	-	-	-	-
Essential, non-ATPase regulatory subunit of the 26S proteasome lid	RPN6	ChrIV 285862 A->T	p.Leu272Gln	1	3B (1/12)	S22	-	-	-	-	-	-	-	S22	-	-	-	-	-	-	-	-	-	-	-	-	-	-	-	-	-	-	-	-	-	-	-	-	-	-	-	-	-	-	-	-
Suppressor of Loss of Ypt1	SLY1	ChrIV 839254 A->T	p.Asn293Ile	1	15C (1/12)	S34	-	-	-	-	-	-	-	-	-	-	-	S34	-	-	-	-	-	-	-	-	-	-	-	-	-	-	-	-	-	-	-	-	-	-	-	-	-	-	-	-
MaNNosyltransferase	MNN10	ChrIV 953400 G->C	p.Asp206His	2	3B (1/12); 15C (1/12)	S16;S34	-	-	-	-	-	S16	-	-	-	-	-	S34	-	-	-	-	-	-	-	-	-	-	-	-	-	-	-	-	-	-	-	-	-	-	-	-	-	-	-	-
Vacuolar Protein Sorting	VPS52	ChrIV 1422996 A->T	p.Glu83Asp	4	3B (4/12)	S17;S18;S23;S24	-	-	-	-	-	S17;S18	-	S23;S24	-	-	-	-	-	-	-	-	-	-	-	-	-	-	-	-	-	-	-	-	-	-	-	-	-	-	-	-	-	-	-	-
Vacuolar Protein Sorting	VPS45	ChrVII 329754 C->G	p.Lys281Asn	1	2A (1/12)	S2	S2	-	-	-	-	-	-	-	-	-	-	-	-	-	-	-	-	-	-	-	-	-	-	-	-	-	-	-	-	-	-	-	-	-	-	-	-	-	-	-
Aspartyl aminopeptidase with possible vacuole function	APE4	ChrVIII 336629 C->G	p.Thr98Ser	4	15C (4/12)	S28;S31;S32;S33	-	-	-	-	-	-	-	-	-	S28	S31;S32;S33	-	-	-	-	-	-	-	-	-	-	-	-	-	-	-	-	-	-	-	-	-	-	-	-	-	-	-	-	-
Unknown function in endoplasmic reticulum in Golgi vesicle-mediated transport	TED1	ChrIX 279817 C->G	p.Leu470Val	1	75D (1/2)	SR20	-	-	-	-	-	-	-	-	-	-	-	-	-	-	-	-	-	-	-	-	-	-	-	-	-	SR20	-	-	-	-	-	-	-	-	-	-	-	-	-	-
Large AP-1 Accessory	LAA1	ChrX 41791 A->T	p.Tyr1882Asn	1	15C (1/12)	S34	-	-	-	-	-	-	-	-	-	-	-	S34	-	-	-	-	-	-	-	-	-	-	-	-	-	-	-	-	-	-	-	-	-	-	-	-	-	-	-	-
Outward-rectifier potassium channel of the plasma membrane, target of K1 toxin	TOK1	ChrX 255033 A->T	p.Leu585Met	1	90B (1/2)	SR47	-	-	-	-	-	-	-	-	-	-	-	-	-	-	-	-	-	-	-	-	-	-	-	-	-	-	-	-	-	-	-	-	-	-	-	-	-	-	-	SR47
GPI-anchored Wall protein Transfer	GWT1	ChrX 261192 G->C	p.Ser445Cys	1	3B (1/12)	S16	-	-	-	-	-	S16	-	-	-	-	-	-	-	-	-	-	-	-	-	-	-	-	-	-	-	-	-	-	-	-	-	-	-	-	-	-	-	-	-	-
OligoPeptide Transporter	OPT1	ChrX 34485 G->C	p.Pro589Arg	1	2A (1/12)	S10	-	-	-	S10	-	-	-	-	-	-	-	-	-	-	-	-	-	-	-	-	-	-	-	-	-	-	-	-	-	-	-	-	-	-	-	-	-	-	-	-
ABC type transmembrane transporter	BPT1	ChrXII 117392 C->G	p.Phe320Leu	2	87D (2/2)	SR41;SR42	-	-	-	-	-	-	-	-	-	-	-	-	-	-	-	-	-	-	-	-	-	-	-	-	-	-	-	-	-	-	-	-	-	-	-	-	SR41;SR42	-	-	-
Vacuolar Protein Sorting	VPS38	ChrXII 847070 A->G	p.Arg334Gly	1	2A (1/12)	S7	-	-	S7	-	-	-	-	-	-	-	-	-	-	-	-	-	-	-	-	-	-	-	-	-	-	-	-	-	-	-	-	-	-	-	-	-		-	-	-
Guanyl-nucleotide exchange factor participates in endocytosis and vacuole integrity	MON2	ChrXIV 76289 A->T	p.Ile99Asn	1	63A (1/2)	SR8	-	-	-	-	-	-	-	-	-	-	-	-	-	-	-	-	-	-	-	SR8	-	-	-	-	-	-	-	-	-	-	-	-	-	-	-	-	-	-	-	-
Guanyl-nucleotide exchange factor essential for post-Golgi vesicle transport and for autophagy	SEC2	ChrXIV 127047 C->G	p.Ser680Thr	1	70B (1/12)	SR14	-	-	-	-	-	-	-	-	-	-	-	-	-	-	-	-	-	-	-	-	-	-	SR14	-	-	-	-	-	-	-	-	-	-	-	-	-	-	-	-	-
Putative sterol transfer protein	SIP3	ChrXIV 163924 G->T	p.Thr133Asn	4	88A (2/2); 88C (2/2)	SR43;SR44;SR45;SR46	-	-	-	-	-	-	-	-	-	-	-	-	-	-	-	-	-	-	-	-	-	-	-	-	-	-	-	-	-	-	-	-	-	-	-	-	-	SR43;SR44	SR45;SR46	-
Putative mannosyltransferase involved in protein glycosylation	KTR5	ChrXIV 577691 A->G	p.Phe358Leu	1	15C (1/12)	S27	-	-	-	-	-	-	-	-	S27	-	-	-	-	-	-	-	-	-	-	-	-	-	-	-	-	-	-	-	-	-	-	-	-	-	-	-	-	-	-	-
Yeast Subtilisin-like Protease III	YSP3	ChrXV 331871 G->A	p.Glu145Lys	1	3B (1/12)	S20	-	-	-	-	-	-	S20	-	-	-	-	-	-	-	-	-	-	-	-	-	-	-	-	-	-	-	-	-	-	-	-	-	-	-	-	-	-	-	-	-
protein transport to vacuole involved in ubiquitin-dependent protein catabolic process	TRE2	ChrXV 808350 A->G	p.Ile773Thr	2	82C (2/2)	SR33;SR34	-	-	-	-	-	-	-	-	-	-	-	-	-	-	-	-	-	-	-	-	-	-	-	-	-	-	-	-	-	-	-	-	SR33;SR34	-	-	-	-	-	-	-
		ChrXV 808696 G->C	p.Gln658Glu	1	79B (1/2)	SR27	-	-	-	-	-	-	-	-	-	-	-	-	-	-	-	-	-	-	-	-	-	-	-	-	-	-	-	-	-	SR27	-	-	-	-	-	-	-	-	-	-
Guanine nucleotide exchange factor involved in vesicular transport	SYT1	ChrXVI 722299 G->C	p.Thr803Ser	1	61A (1/2)	SR5	-	-	-	-	-	-	-	-	-	-	-	-	-	-	-	-	-	-	SR5	-	-	-	-	-	-	-	-	-	-	-	-	-	-	-	-	-	-	-	-	-
Subunit of 20S proteasome	PRE2	ChrXVI 732564 C->G	p.Thr76Ser	1	67A (1/2)	SR11	-	-	-	-	-	-	-	-	-	-	-	-	-	-	-	-	-	-	-	-	-	SR11	-	-	-	-	-	-	-	-	-	-	-	-	-	-	-	-	-	-
Translation/Splicing/RNA processing
Ribosomal lysine methyltransferase	RKM3	ChrII 299003 T->A	p.Leu237Gln	1	15C (1/12)	S32	-	-	-	-	-	-	-	-	-	-	S32	-	-	-	-	-	-	-	-	-	-	-	-	-	-	-	-	-	-	-	-	-	-	-	-	-	-	-	-	-
Subunit of U3-containing Small Ribosomal Subunit (SSU) processome	SAS10	ChrIV 182237 T->A	p.Ser255Cys	1	59B (1/2)	SR2	-	-	-	-	-	-	-	-	-	-	-	-	-	-	-	-	SR2	-	-	-	-	-	-	-	-	-	-	-	-	-	-	-	-	-	-	-	-	-	-	-
Subunit of the SF3a splicing factor complex	PRP11	ChrIV 375729 T->A	p.Asp244Val	1	15C (1/12)	S27	-	-	-	-	-	-	-	-	S27	-	-	-	-	-	-	-	-	-	-	-	-	-	-	-	-	-	-	-	-	-	-	-	-	-	-	-	-	-	-	-
Genetically Interacts with Ribosomal genes binds translational activator Gcn1p	GIR2	ChrIV 766447 T->G	p.Leu257Arg	1	2A (1/12)	S10	-	-	-	S10	-	-	-	-	-	-	-	-	-	-	-	-	-	-	-	-	-	-	-	-	-	-	-	-	-	-	-	-	-	-	-	-	-	-	-	-
Subunit of a tRNA methyltransferase	TRM82	ChrIV 785315 C->G	p.Ala158Gly	1	70B (1/12)	SR14	-	-	-	-	-	-	-	-	-	-	-	-	-	-	-	-	-	-	-	-	-	-	SR14	-	-	-	-	-	-	-	-	-	-	-	-	-	-	-	-	-
Protein kinase regulator activity, regulation of translational elogation	GCN1	ChrVII 137620 C->A	p.Pro2033His	3	15C (3/12)	S25;S26;S27	-	-	-	-	-	-	-	-	S25;S26;S27	-	-	-	-	-	-	-	-	-	-	-	-	-	-	-	-	-	-	-	-	-	-	-	-	-	-	-	-	-	-	-
Ribosomal Protein of the Large subunit, G1 delayed	RPL7A	ChrVII 365439 T->C	p.Arg30Gly	1	3B (1/12)	S19	-	-	-	-	-	-	S19	-	-	-	-	-	-	-	-	-	-	-	-	-	-	-	-	-	-	-	-	-	-	-	-	-	-	-	-	-	-	-	-	-
Small-subunit processome protein involved in pre-18S rRNA maturation	UTP18	ChrX 311684 T->A	p.Asn330Tyr	1	60A (1/1)	SR3	-	-	-	-	-	-	-	-	-	-	-	-	-	-	-	-	-	SR3	-	-	-	-	-	-	-	-	-	-	-	-	-	-	-	-	-	-	-	-	-	-
Genetic Suppressor of Prp20-1	GSP1	ChrXII 721099 C->G	p.Trp106Cys	6	2A (6/12)	S1;S2;S7;S8;S9;S11	S1, S2	-	S7, S8, S9	S11	-	-	-	-	-	-	-	-	-	-	-	-	-	-	-	-	-	-	-	-	-	-	-	-	-	-	-	-	-	-	-	-	-	-	-	-
Ribosomal Protein of the Small subunit	RPS1A	ChrXII 1018127 C->A	p.Glu250STOP	16	3B (7/12); 19A (9/12)	S14;S16-S18;S20-S22;S37;S38;S40-42;S45-S48	-	-	-	-	S14	S16;S17;S18	S20;S21	S22	-	-	-	-	S37;S38	S40;S41;S42	S45	S46;S47;S48	-	-	-	-	-	-	-	-	-	-	-	-	-	-	-	-	-	-	-	-	-	-	-	-
Transfer RNA Methyltransferase	TRM732	ChrXIII 785986 T->G	p.Glu953Asp	1	19A (1/12)	S39	-	-	-	-	-	-	-	-	-	-	-	-	S39	-	-	-	-	-	-	-	-	-	-	-	-	-	-	-	-	-	-	-	-	-	-	-	-	-	-	-
RNA Polymerase A	RPA49	ChrXIV 181469 C->G	p.Ala381Pro	1	15C (1/12)	S31	-	-	-	-	-	-	-	-	-	-	S31	-	-	-	-	-	-	-	-	-	-	-	-	-	-	-	-	-	-	-	-	-	-	-	-	-	-	-	-	-
RNA maturation	SQS1	ChrXIV 226134 G->C	p.Gln323Glu	1	15C (1/12)	S32	-	-	-	-	-	-	-	-	-	-	S32	-	-	-	-	-	-	-	-	-	-	-	-	-	-	-	-	-	-	-	-	-	-	-	-	-	-	-	-	-
Protein that contributes to ribosomal small subunit biogenesis, Killer toxin REsistant	KRE33	ChrXIV 377166 G->C	p.Trp616Cys	1	15C (1/12)	S25	-	-	-	-	-	-	-	-	S25	-	-	-	-	-	-	-	-	-	-	-	-	-	-	-	-	-	-	-	-	-	-	-	-	-	-	-	-	-	-	-
Gamma subunit of the translation initiation factor eIF2B	GCD1	ChrXV 815021 G->C	p.Asp352His	1	19A (1/12)	S41	-	-	-	-	-	-	-	-	-	-	-	-	-	S41	-	-	-	-	-	-	-	-	-	-	-	-	-	-	-	-	-	-	-	-	-	-	-	-	-	-
Metabolism
Putative mitochondrial inner membrane transporter; proposed role in oleate metabolism and glutamate biosynthesis	YMC2	ChrII 450257 G->C	p.Ala194Pro	1	3B (1/12)	S24	-	-	-	-	-	-	-	S24	-	-	-	-	-	-	-	-	-	-	-	-	-	-	-	-	-	-	-	-	-	-	-	-	-	-	-	-	-	-	-	-
RIBoflavin biosynthesis (Diaminohydroxyphoshoribosylaminopyrimidine deaminase)	RIB7	ChrII 547546 A->C	p.Asn26His	1	88A (1/2)	SR43	-	-	-	-	-	-	-	-	-	-	-	-	-	-	-	-	-	-	-	-	-	-	-	-	-	-	-	-	-	-	-	-	-	-	-	-	-	SR43	-	-
Mannosylinositol phosphorylceramide (MIPC) synthase catalytic subunit	CSH1	ChrII 562705 C->G	p.Ser354Cys	1	19A (1/12)	S47	-	-	-	-	-	-	-	-	-	-	-	-	-	-	-	S47	-	-	-	-	-	-	-	-	-	-	-	-	-	-	-	-	-	-	-	-	-	-	-	-
D-ribulokinase	YDR109C	ChrIV 675047 C->G	p.Asp201His	2	88A (2/2)	SR43;SR44	-	-	-	-	-	-	-	-	-	-	-	-	-	-	-	-	-	-	-	-	-	-	-	-	-	-	-	-	-	-	-	-	-	-	-	-	-	SR43;SR44	-	-
Polyubiquitination and degradation of the gluconeogenic enzyme fructose-1,6-bisphosphatase	RMD5	ChrIV 966710 C->A	p.Glu366Asp	1	61A (1/2)	SR6	-	-	-	-	-	-	-	-	-	-	-	-	-	-	-	-	-	-	SR6	-	-	-	-	-	-	-	-	-	-	-	-	-	-	-	-	-	-	-	-	-
Zinc-finger DNA-binding transcription factor; methionine biosynthesis	MET32	ChrIV 964233 T->A	p.Glu106Asp	1	3B (1/12)	S23	-	-	-	-	-	-	-	S23	-	-	-	-	-	-	-	-	-	-	-	-	-	-	-	-	-	-	-	-	-	-	-	-	-	-	-	-	-	-	-	-
Fermentation at low temperature	CSF1	ChrXII 311539 T->G	p.Ile1395Leu	1	15C (1/12)	S34	-	-	-	-	-	-	-	-	-	-	-	S34	-	-	-	-	-	-	-	-	-	-	-	-	-	-	-	-	-	-	-	-	-	-	-	-	-	-	-	-
Glycerophosphocholine phosphodiesterase	GDE1	ChrXIV 344296 C->G	p.Met144Ile	1	61A (1/2)	SR6	-	-	-	-	-	-	-	-	-	-	-	-		-	-	-	-	-	SR6	-	-	-	-	-	-	-	-	-	-	-	-	-	-	-	-	-	-	-	-	-
MaLate Synthase	MLS1	ChrXIV 406671 C->T	p.Pro106Ser	1	3B (1/12)	S17	-	-	-	-	-	S17	-	-	-	-	-	-	-	-	-	-	-	-	-	-	-	-	-	-	-	-	-	-	-	-	-	-	-	-	-	-	-	-	-	-
Other or Multiple roles /Unknown function
Chitin synthase III	CHS3	ChrII 285143 G->C	p.Pro929Ala	2	87D (2/2)	SR41;SR42	-	-	-	-	-	-	-	-	-	-	-	-	-	-	-	-	-	-	-	-	-	-	-	-	-	-	-	-	-	-	-	-	-	-	-	-	SR41;SR42	-	-	-
Unknown	YBR027C	ChrII 294264 T->C	p.Asn32Ser	2	71D (2/2)	SR15;SR16	-	-	-	-	-	-	-	-	-	-	-	-	-	-	-	-	-	-	-	-	-	-	-	SR15;SR16	-	-	-	-	-	-	-	-	-	-	-	-	-	-	-	-
Protein involved in assembly of the succinate dehydrogenase complex; mitochondrial; putative chaperone	TCM62	ChrII 325065 G->C	p.Pro333Ala	1	15C (1/12)	S30	-	-	-	-	-	-	-	-	-	S30	-	-	-	-	-	-	-	-	-	-	-	-	-	-	-	-	-	-	-	-	-	-	-	-	-	-	-	-	-	-
Unkown	RCF3	ChrII 726654 C->G	p.Leu113Phe	2	87D (2/2)	SR41;SR42	-	-	-	-	-	-	-	-	-	-	-	-	-	-	-	-	-	-	-	-	-	-	-	-	-	-	-	-	-	-	-	-	-	-	-	-	SR41;SR42		-	-
Protein required for spore wall formation potentially phosphorylated by Cdc28p	ADY3	ChrIV 28363 T->A	p.Gln135Leu	3	15C (3/12)	S25;S26;S27	-	-	-	-	-	-	-	-	S25;S26;S27	-	-	-	-	-	-	-	-	-	-	-	-	-	-	-	-	-	-	-	-	-	-	-	-	-	-	-	-	-	-	-
Actin-Related Protein	ARP10	ChrIV 667047 G->C	p.Asp22His	1	2A (1/12)	S8	-	-	S8	-	-	-	-	-	-	-	-	-	-	-	-	-	-	-	-	-	-	-	-	-	-	-	-	-	-	-	-	-	-	-	-	-	-	-	-	-
TransMembrane Nine	TMN2	ChrIV 671005 C->G	p.Gly4Arg	1	15C (1/12)	S35	-	-	-	-	-	-	-	-	-	-	-	S35	-	-	-	-	-	-	-	-	-	-	-	-	-	-	-	-	-	-	-	-	-	-	-	-	-	-	-	-
NUclear Pore	NUP42	ChrIV 844716 C->G	p.Ser44Thr	1	2A (1/12)	S7	-	-	S7	-	-	-	-	-	-	-	-	-	-	-	-	-	-	-	-	-	-	-	-	-	-	-	-	-	-	-	-	-	-	-	-	-	-	-	-	-
Unknown	EMI2	ChrIV 1475206 G->A	p.Ala419Val	2	81B (2/2)	SR31;SR32	-	-	-	-	-	-	-	-	-	-	-	-	-	-	-	-	-	-	-	-	-	-	-	-	-	-	-	-	-	-	-	SR31;SR32	-	-	-	-	-	-	-	-
Rho GTPase activating protein; involved in the control of cytoskeleton organization and cellular morphogenesis	BEM2	ChrV 476463 C->G	p.Ala2126Pro	1	75D (1/2)	SR19	-	-	-	-	-	-	-	-	-	-	-	-	-	-	-	-	-	-	-	-	-	-	-	-	-	SR19	-	-	-	-	-	-	-	-	-	-	-	-	-	-
		ChrV 476831 C->A	p.Arg2003Ile	1	73A (1/1)	SR18	-	-	-	-	-	-	-	-	-	-	-	-	-	-	-	-	-	-	-	-	-	-	-	-	SR18	-	-	-	-	-	-	-	-	-	-	-	-	-	-	-
Cytochrome OXidase Activity / Mitochondrial inner membrane insertase	OXA1	ChrV 475160 G->A	p.Asp51Asn	10	2A (10/12)	S1-S3, S5-S11	S1, S2, S3	S5, S6	S7, S8, S9	S10, S11	-	-	-	-	-	-	-	-	-	-	-	-	-	-	-	-	-	-		-	-	-	-	-	-	-	-	-	-	-	-	-	-	-	-	-
Nucleotide exchange factor for Gsp1pm, required for nucleocytoplasmic trafficking of macromolecules	SRM1	ChrVII 321999 C->A	p.Pro77Thr	1	81B (1/2)	SR32	-	-	-	-	-	-	-	-	-	-	-	-	-	-	-	-	-	-	-	-	-	-	-	-	-	-	-	-	-	-	-	SR32	-	-	-	-	-	-	-	-
Like RrP6, Nuclear exosome-associated nucleic acid binding protein; involved in RNA processing, surveillance, degradation, tethering, and export	LRP1	ChrVIII 267920 C->T	p.Pro128Leu	1	15C (1/2)	S29	-	-	-	-	-	-	-	-	-	S29	-	-	-	-	-	-	-	-	-	-	-	-	-	-	-	-	-	-	-	-	-	-	-	-	-	-	-	-	-	-
Kontroller Of Growth, Subunit of TORC1, inviable conditional cell cycle progression in G1 arrested	KOG1	ChrVIII 476091 G->C	p.Phe1527Leu	1	19A (1/12)	S40	-	-	-	-	-	-	-	-	-	-	-	-	-	S40	-	-	-	-	-	-	-	-	-	-	-	-	-	-	-	-	-	-	-	-	-	-	-	-	-	-
Putative type-1 protein phosphatase targeting subunit	PIG2	ChrIX 272226 G->C	p.Gly361Ala	1	88C (1/2)	SR45	-	-	-	-	-	-	-	-	-	-	-	-	-	-	-	-	-	-	-	-	-	-	-	-	-	-	-	-	-	-	-	-	-	-	-	-	-	-	SR45	-
Hect Ubiquitin Ligase	HUL4	ChrX 501477 C->G	p.Asp633His	1	2A (1/12)	S6	-	S6	-	-	-	-	-	-	-	-	-	-	-	-	-	-	-	-	-	-	-	-	-	-	-	-	-	-	-	-	-	-	-	-	-	-	-	-	-	-
Unknown	MLO127	ChrX 504354 C->G	p.Tyr146STOP	2	86D (2/2)	SR39;SR40	-	-	-	-	-	-	-	-	-	-	-	-	-	-	-	-	-	-	-	-	-	-	-	-	-	-	-	-	-	-	-	-	-	-	-	SR39;SR40	-	-	-	-
Importer of inorganic phosphate into mitochondria	MIR1	ChrX 577971 T->A	p.Ile63Phe	1	61A (1/2)	SR6	-	-	-	-	-	-	-	-	-	-	-	-	-	-	-	-	-	-	SR6	-	-	-	-	-	-	-	-	-	-	-	-	-	-	-	-	-	-	-	-	-
Unknown, controls adaptation of signaling pathway by response to pheromone involved in conjugation with cellular fusion, participates in mRNA splicing	YJR084W	ChrX 584193 C->G	p.Leu166Val	2	66C (2/2)	SR9;SR10	-	-	-	-	-	-	-	-	-	-	-	-	-	-	-	-	-	-	-	-	SR9;SR10	-	-	-	-	-	-	-	-	-	-	-	-	-	-	-	-	-	-	-
Involved in sulfonate catabolism for use as a sulfur source	JLP1	ChrXII 26993 A->T	p.Met1 start lost	1	15C (1/2)	S29	-	-	-	-	-	-	-	-	-	S29	-	-	-	-	-	-						-	-	-	-	-	-	-	-	-	-	-	-	-	-	-	-	-	-	-
Specific translational activator for the mitochondrial COX1 mRNA	MSS51	ChrXII 551111 G->C	p.Pro279Arg	1	66C (1/2)	SR10	-	-	-	-	-	-	-	-	-	-	-	-	-	-	-	-	-	-	-	-	SR10	-	-	-	-	-	-	-	-	-	-	-	-	-	-	-	-	-	-	-
Putative targeting subunit for type-1 protein phosphatase Glc7p	PIG1	ChrXII 689784 G->C	p.Pro411Arg	1	3B (1/2)	S22	-	-	-	-	-	-	-	S22	-	-	-	-	-	-	-	-						-	-	-	-	-	-	-	-	-	-	-	-	-	-	-	-	-	-	-
Unknown	YLR366W	ChrXII 855677 A->G	p.Lys58Glu	1	61A (1/2)	SR5	-	-	-	-	-	-	-	-	-	-	-	-	-	-	-	-	-	-	SR5	-	-	-	-	-	-	-	-	-	-	-	-	-	-	-	-	-	-	-	-	-
Signaling protein involved in mitophagy	DCK1	ChrXII 969022 G->C	p.Arg1053Pro	1	73A (1/2)	SR18	-	-	-	-	-	-	-	-	-	-	-	-	-	-	-	-	-	-	-	-	-	-	-	-	SR18	-	-	-	-	-	-	-	-	-	-	-	-	-	-	-
Protein that regulates actin cytoskeleton organization	HOF1	ChrXIII 336282 C->G	p.Pro336Ala	2	82C (2/2)	SR33;SR34	-	-	-	-	-	-	-	-	-	-	-	-	-	-	-	-	-	-	-	-	-	-	-	-	-	-	-	-	-	-	-	-	SR33;SR34	-	-	-	-	-	-	-
E3 ubiquitin protein-ligase involved in the catabolism of histones; involved in vacuolar biogenesis and endosome to vacuole transport	PEP5	ChrXIII 733979 C->A	p.Asp158Glu	2	82C (2/2)	SR33;SR34	-	-	-	-	-	-	-	-	-	-	-	-	-	-	-	-	-	-	-	-	-	-	-	-	-	-	-	-	-	-	-	-	SR33;SR34	-	-	-	-	-	-	-
Glyoxylate reductase and oxidoreductase activities	GOR1	ChrXIV 122017 A->C	p.Leu52Arg	1	66C (1/2)	SR9	-	-	-	-	-	-	-	-	-	-	-	-	-	-	-	-	-	-	-	-	SR9	-	-	-	-	-	-	-	-	-	-	-	-	-	-	-	-	-	-	-
Protein of unknown function; required for survival upon exposure to K1 killer toxin; proposed to regulate double-strand break repair via non-homologous end-joining	FYV6	ChrXIV 374402 A->T	p.Leu97Met	1	19A (1/12)	S40	-	-	-	-	-	-	-	-	-	-	-	-	-	S40	-	-	-	-	-	-	-	-	-	-	-	-	-	-	-	-	-	-	-	-	-	-	-	-	-	-
Component of the microtubule-nucleating Tub4p complex	SPC98	ChrXIV 387883 T->G	p.Leu220Arg	1	84A (1/2)	SR36	-	-	-	-	-	-	-	-	-	-	-	-	-	-	-	-	-	-	-	-	-	-	-	-	-	-	-	-	-	-	-	-	-	SR36	-	-	-	-	-	-
Unknown	CMR2	ChrXV 501340 C->T	p.Arg366Gln	1	70B (1/12)	SR14	-	-	-	-	-	-	-	-	-	-	-	-	-	-	-	-	-	-	-	-	-	-	SR14	-	-	-	-	-	-	-	-	-	-	-	-	-	-	-	-	-
Acetyl-CoA Carboxylase	ACC1	ChrXIV 659124 A->T	p.Ile747Asn	1	2A (1/12)	S3	S3	-	-	-	-	-	-	-	-	-	-	-	-	-	-	-	-	-	-	-	-	-	-	-	-	-	-	-	-	-	-	-	-	-	-	-	-	-	-	-
A GTPase protein involved in mitochondrial membrane fusion and mitochondrial genome maintenance	MGM1	ChrXV 740746 G->C	p.Leu270Val	1	70B (1/2)	SR13	-	-	-	-	-	-	-	-	-	-	-	-	-	-	-	-	-	-	-	-	-	-	SR13	-	-	-	-	-	-	-	-	-	-	-	-	-	-	-	-	-
Unknown	TMA16	ChrXV 803825 G->C	p.Ala59Pro	1	73A (1/2)	SR18	-	-	-	-	-	-	-	-	-	-	-	-	-	-	-	-	-	-	-	-	-	-	-	-	SR18	-	-	-	-	-	-	-	-	-	-	-	-	-	-	-
Regulatory Particle Non-ATPase	RPN8	ChrXV 816198 C->G	p.Gly240Arg	1	19A (1/12)	S44	-	-	-	-	-	-	-	-	-	-	-	-	-	-	S44	-	-	-	-	-	-	-	-	-	-	-	-	-	-	-	-	-	-	-	-	-	-	-	-	-
Mitochondrial integral inner membrane protein	PNT1	ChrXV 821031 C->G	p.Arg9Gly	1	3B (1/12)	S17	-	-	-	-	-	S17	-	-	-	-	-	-	-	-	-	-	-	-	-	-	-	-	-	-	-	-	-	-	-	-	-	-	-	-	-	-	-	-	-	-
Subunit of TORC1	TCO89	ChrXVI 206485 G->C	p.Arg417Thr	1	77D (1/2)	SR23	-	-	-	-	-	-	-	-	-	-	-	-	-	-	-	-	-	-	-	-	-	-	-	-	-	-	-	SR23	-	-	-	-	-	-	-	-	-	-	-	-
ATPase component of heat shock protein Hsp90 chaperone complex	SSE1	ChrXVI 350712 C->G	p.Glu518Gln	1	70B (1/12)	SR13	-	-	-	-	-	-	-	-	-	-	-	-	-	-	-	-	-	-	-	-	-	-	SR13	-	-	-	-	-	-	-	-	-	-	-	-	-	-	-	-	-
MAP kinase-responsive inhibitor of the Ste12p transcription factor	DIG1	ChrXVI 463755 C->T	p.Gly25Ser	1	88C (1/2)	SR45	-	-	-	-	-	-	-	-	-	-	-	-	-	-	-	-	-	-	-	-	-	-	-	-	-	-	-	-	-	-	-	-	-	-	-	-	-	-	SR45	-
Component of the mitochondrial inner membrane electron transport chain	QCR2	Chr XVI 920402 T->A	p.Phe346Leu	1	60A (1/2)	SR2	-	-	-	-	-	-	-	-	-	-	-	-	-	-	-	-	-	SR2	-	-	-	-	-	-	-	-	-	-	-	-	-	-	-	-	-	-	-	-	-	-
Non coding regions
	CHS3/SCO2	ChrII 288179 A->T	intergenic_region	2	82C (2/2)	SR33;SR34	-	-	-	-	-	-	-	-	-	-	-	-	-	-	-	-	-	-	-	-	-	-	-	-	-	-	-	-	-	-	-	-	SR33; SR34	-	-	-	-	-	-	-
	CDS1	ChrII 298114 C->G	5_prime_UTR_variant	1	75D (1/2)	SR20	-	-	-	-	-	-	-	-	-	-	-	-	-	-	-	-	-	-	-	-	-	-	-	-	-	SR20	-	-	-	-	-	-	-	-	-	-	-	-	-	-
	UBP14/TSC3	ChrII 356286 C->G	intergenic_region	1	88C (1/2)	SR46	-	-	-	-	-	-	-	-	-	-	-	-	-	-	-	-	-	-	-	-	-	-	-	-	-	-	-	-	-	-	-	-	-	-	-	-	-	-	SR46	-
	RXT2/YBR096W	ChrII 435859 G->C	intergenic_region	1	3B (1/12)	S14	-	-	-	-	S14	-	-	-	-	-	-	-	-	-	-	-	-	-	-	-	-	-	-	-	-	-	-	-	-	-	-	-	-	-	-	-	-	-	-	-
	VPS15/MMS4	ChrII 441403 A-> G	intergenic_region	1	15C (1/12)	S30	-	-	-	-	-	-	-	-	-	S30	-	-	-	-	-	-	-	-	-	-	-	-	-	-	-	-	-	-	-	-	-	-	-	-	-	-	-	-	-	-
	FES1/EXO84	ChrII 444799 G->C	intergenic_region	1	66C (1/2)	SR9	-	-	-	-	-	-	-	-	-	-	-	-	-	-	-	-	-	-	-	-	SR9	-	-	-	-	-	-	-	-	-	-	-	-	-	-	-	-	-	-	-
	TOS1/YSY6	ChrII 564790 C->G	intergenic_region	1	70B (1/12)	SR14	-	-	-	-	-	-	-	-	-	-	-	-	-	-	-	-	-	-	-	-	-	-	SR14	-	-	-	-	-	-	-	-	-	-	-	-	-	-	-	-	-
	YDR079C-A	ChrIV 603825 G->T	5_prime_UTR_variant	2	15C (2/12)	S31;S33	-	-	-	-	-	-	-	-	-	-	S31;S33	-	-	-	-	-	-	-	-	-	-	-	-	-	-	-	-	-	-	-	-	-	-	-	-	-	-	-	-	-
Oxalyl-CoA synthetase; capable of catalyzing conversion of oxalate to oxalyl-CoA	PCS60	ChrII 668404 A->C	5_prime_UTR_variant	1	3B (1/12)	S23	-	-	-	-	-	-	-	S23	-	-	-	-	-	-	-	-	-	-	-	-	-	-	-	-	-	-	-	-	-	-	-	-	-	-	-	-	-	-	-	-
	LSR1/SWC5	ChrII 681899 A->G	intergenic_region	1	90B (1/2)	SR47	-	-	-	-	-	-	-	-	-	-	-	-	-	-	-	-	-	-	-	-	-	-	-	-	-	-	-	-	-	-	-	-	-	-	-	-	-	-	-	SR47
Plasma membrane permease; mediates uptake of glycerophosphoinositol and glycerophosphocholine as sources of the nutrients inositol and phosphate	GIT1/YCR099C	ChrIII 298732 G->T	intergenic_region	1	19A (1/12)	S47	-	-	-	-	-	-	-	-	-	-	-	-	-	-	-	S47	-	-	-	-	-	-	-	-	-	-	-	-	-	-	-	-	-	-	-	-	-	-	-	-
	KRS1-ENA2/ENA1	Chr IV 527723 A->G	intergenic_region	1	61A (1/2)	SR5	-	-	-	-	-	-	-	-	-	-	-	-	-	-	-	-	-	-	SR5	-	-	-	-	-	-	-	-	-	-	-	-	-	-	-	-	-	-	-	-	-
	KRS1-ENA2/ENA1	ChrIV 527777 A->G	intergenic_region	1	61A (1/2)	SR5	-	-	-	-	-	-	-	-	-	-	-	-	-	-	-	-	-	-	SR5	-	-	-	-	-	-	-	-	-	-	-	-	-	-	-	-	-	-	-	-	-
	SUP35	ChrIV 810510 C->G	3_prime_UTR_variant	2	88C (2/2)	SR45;SR46	-	-	-	-	-	-	-	-	-	-	-	-	-	-	-	-	-	-	-	-	-	-	-	-	-	-	-	-	-	-	-	-	-	-	-	-	-	-	SR45;SR46	-
	BTT1/PAM1	ChrIV 963340 T->C	intergenic_region	1	2A (1/12)	S10	-	-	-	S10	-	-	-	-	-	-	-	-	-	-	-	-	-	-	-	-	-	-	-	-	-	-	-	-	-	-	-	-	-	-	-	-	-	-	-	-
	TFB1/SSF2	ChrIV 1087296 G->C	intergenic_region	1	2A (1/12)	S5	-	S5	-	-	-	-	-	-	-	-	-	-	-	-	-	-	-	-	-	-	-	-	-	-	-	-	-	-	-	-	-	-	-	-	-	-	-	-	-	-
	YDR312W-YDR313C	ChrIV 1089017 C->T	intergenic_region	4	59B (2/2), 84A (2/2)	SR1;SR2;SR35;SR36	-	-	-	-	-	-	-	-	-	-	-	-	-	-	-	-	SR1;SR2	-	-	-	-	-	-	-	-	-	-	-	-	-	-	-	-	SR35;SR36	-	-	-	-	-	-
	COX18/SPT4	ChrVII 617490 C->G	intergenic_region	1	88C (1/2)	SR45	-	-	-	-	-	-	-	-	-	-	-	-	-	-	-	-	-	-	-	-	-	-	-	-	-	-	-	-	-	-	-	-	-	-	-	-	-	-	SR45	-
	RSR1/YGR153W	ChrVII 795983 T->C	intergenic_region	1	78D (1/2)	SR25	-	-	-	-	-	-	-	-	-	-	-	-	-	-	-	-	-	-	-	-	-	-	-	-	-	-	-	-	SR25	-	-	-	-	-	-	-	-	-	-	-
	CHO2/MTR3	ChrVII 805227 C->G	intergenic_region	1	3B (1/12)	S17	-	-	-	-	-	S17	-	-	-	-	-	-	-	-	-	-	-	-	-	-	-	-	-	-	-	-	-	-	-	-	-	-	-	-	-	-	-	-	-	-
	YGR273C/TAF1	ChrVII 1039380 A->C	intergenic_region	1	2A (1/12)	S4	-	S4	-	-	-	-	-	-	-	-	-	-	-	-	-	-	-	-	-	-	-	-	-	-	-	-	-	-	-	-	-	-	-	-	-	-	-	-	-	-
Arginine/alanine AminoPeptidase, involved in gylcogen metabolism and proteolysis	AAP1	ChrVIII 201346 A->T	5_prime_UTR_variant	1	19A (1/12)	S41	-	-	-	-	-	-	-	-	-	-	-	-	-	S41	-	-	-	-	-	-	-	-	-	-	-	-	-	-	-	-	-	-	-	-	-	-	-	-	-	-
	AAP1	ChrVIII 202309 G->C	intergenic_region	1	19A (1/12)	S41	-	-	-	-	-	-	-	-	-	-	-	-	-	S41	-	-	-	-	-	-	-	-	-	-	-	-	-	-	-	-	-	-	-	-	-	-	-	-	-	-
	YHK8	ChrVIII 203575 A->T	intergenic_region	1	19A (1/12)	S47	-	-	-	-	-	-	-	-	-	-	-	-	-	-	-	S47	-	-	-	-	-	-	-	-	-	-	-	-	-	-	-	-	-	-	-	-	-	-	-	-
	UBA4/YHR112C	ChrVIII 334494 C->G	intergenic_region	1	2A (1/12)	S8	-	-	S8	-	-	-	-	-	-	-	-	-	-	-	-	-	-	-	-	-	-	-	-	-	-	-	-	-	-	-	-	-	-	-	-	-	-	-	-	-
	YIL038C-YIL037C	ChrIX 282876 G->C	intergenic_region	1	73A (1/2)	SR18	-	-	-	-	-	-	-	-	-	-	-	-	-	-	-	-	-	-	-	-	-	-	-	-	SR18	-	-	-	-	-	-	-	-	-	-	-	-	-	-	-
	YIL035C-YIL034C	ChrIX 289143 C->G	intergenic_region	1	73A (1/2)	SR17	-	-	-	-	-	-	-	-	-	-	-	-	-	-	-	-	-	-	-	-	-		-	-	SR17	-	-	-	-	-	-	-	-	-	-	-	-	-	-	-
Cell wall-associated protein involved in export of acetylated sterols; role in mating efficiency	PRY3	ChrX 293977 G->C	5_prime_UTR_variant	2	80A (2/2)	SR29;SR30	-	-	-	-	-	-	-	-	-	-	-	-	-	-	-	-	-	-	-	-	-	-	-	-	-	-	-	-	-	-	SR29;SR30	-	-	-	-	-	-	-	-	-
	HSX1(tR(CCU)J)-YJR073C	ChrX 572180 A->T	intergenic_region	1	15C (1/12)	S29	-	-	-	-	-	-	-	-	-	S29	-	-	-	-	-	-	-	-	-	-	-	-	-	-	-	-	-	-	-	-	-	-	-	-	-	-	-	-	-	-
Homologous to OCh1 Alpha-1,6-mannosyltransferase; involved in cell wall mannan biosynthesis	HOC1	ChrX 575310 C->G	3_prime_UTR_variant	1	2A (1/12)	S8	-	-	S8	-	-	-	-	-	-	-	-	-	-	-	-	-	-	-	-	-	-	-	-	-	-	-	-	-	-	-	-	-	-	-	-	-	-	-	-	-
	PRI2/MMO1	ChrXI 355824 A->G	intergenic_region	2	76A (2/2)	SR21;SR22	-	-	-	-	-	-	-	-	-	-	-	-	-	-	-	-	-	-	-	-	-	-	-	-	-	-	SR21;SR22	-	-	-	-	-	-	-	-	-	-	-	-	-
Involved in iron-sulfur cluster assembly	NFU1	ChrXI G 362148 G->C	5_prime_UTR_variant	1	19A (1/12)	S41	-	-	-	-	-	-	-	-	-	-	-	-	-	S41	-	-	-	-	-	-	-	-	-	-	-	-	-	-	-	-	-	-	-	-	-	-	-	-	-	-
	GLG1/UTP30	ChrXI T 555051 T->C	intergenic_region	2	77D (2/2)	SR23;SR24	-	-	-	-	-	-	-	-	-	-	-	-	-	-	-	-	-	-	-	-	-	-	-	-	-	-	-	SR23;SR24	-	-	-	-	-	-	-	-	-	-	-	-
	SDC25	ChrXII 112866 C->T	non_coding_transcript_exon_variant	1	2A (1/12)	S6	-	S6	-	-	-	-	-	-	-	-	-	-	-	-	-	-	-	-	-	-	-	-	-	-	-	-	-	-	-	-	-	-	-	-	-	-	-	-	-	-
Cis-Golgi t-SNARE syntaxin; required for vesicular transport between the ER and the Golgi complex	SED5	ChrXII 196593 T->A	5_prime_UTR_variant	2	88A (2/2)	SR43;SR44	-	-	-	-	-	-	-	-	-	-	-	-	-	-	-	-	-	-	-	-	-	-	-	-	-	-	-	-	-	-	-	-	-	-	-	-	-	SR43;SR44	-	-
	YLR154C/tQ(UUG)	ChrXII 448578 G->C	intergenic_region	1	15C (1/12)	S28	-	-	-	-	-	-	-	-	-	S28	-	-	-	-	-	-	-	-	-	-	-	-	-	-	-	-	-	-	-	-	-	-	-	-	-					-
Protein involved in 20S proteasome assembly	PBA1	ChrXII 548762 A->T	5_prime_UTR_variant	2	86D (2/2)	SR39;SR40	-	-	-	-	-	-	-	-	-	-	-	-	-	-	-	-	-	-	-	-	-	-	-	-	-	-	-	-	-	-	-	-	-	-	-	SR39;SR40	-	-	-	-
		ChrXII 548764 A->T	5_prime_UTR_variant	2	86D (2/2)	SR39;SR40	-	-	-	-	-	-	-	-	-	-	-	-	-	-	-	-	-	-	-	-	-	-	-	-	-	-	-	-	-	-	-	-	-	-	-	SR39;SR40	-	-	-	-
	ATG38/TUB4	ChrXII 564602 C->A	intergenic_region	1	15C (1/12)	S30	-	-	-	-	-	-	-	-	-	S30	-	-	-	-	-	-	-	-	-	-	-	-	-	-	-	-	-	-	-	-	-	-	-	-	-	-	-	-	-	-
	SEC72/GSP1	ChrXII 720742 G->T	intergenic_region	12	19A (12/12)	S37-S48	-	-	-	-	-	-	-	-	-	-	-	-	S37;S38;S39	S40;S41;S42	S43;S44;S45	S46;S47;S48	-	-	-	-	-	-	-	-	-	-	-	-	-	-	-	-	-	-	-	-	-	-	-	-
	NMD4/YLR363W-A	ChrXII 853423 T-> A	intergenic_region	1	75D (1/2)	SR19	-	-	-	-	-	-	-	-	-	-	-	-	-	-	-	-	-	-	-	-	-	-	-	-	-	SR19	-	-	-	-	-	-	-	-	-	-	-	-	-	-
	YLR363W-A/GRX8	ChrXII 854018 C->G	intergenic_region	1	3B (1/12)	S24	-	-	-	-	-	-	-	S24	-	-	-	-	-	-	-	-	-	-	-	-	-	-	-	-	-	-	-	-	-	-	-	-	-	-	-	-	-	-	-	-
	YLR366W-RPS22B	ChrXII 855961 C->A	intergenic_region	2	86D (2/2)	SR39;SR40	-	-	-	-	-	-	-	-	-	-	-	-	-	-	-	-	-	-	-	-	-	-	-	-	-	-	-	-	-	-	-	-	-	-	-	SR39;SR40	-	-	-	-
	RPS22B	ChrXII 856849 G->C	intron_variant	1	73A (1/2)	SR17	-	-	-	-	-	-	-	-	-	-	-	-	-	-	-	-	-	-	-	-	-	-	-	-	SR17	-	-	-	-	-	-	-	-	-	-	-	-	-	-	-
	ARG7/RIM9	ChrXIII 396519 G->C	intergenic_region	1	67A (1/2)	SR12	-	-	-	-	-	-	-	-	-	-	-	-	-	-	-	-	-	-	-	-	-	SR12	-	-	-	-	-	-	-	-	-	-	-	-	-	-	-	-	-	-
	YMR102C	ChrXIII 472560 C-> T	5_prime_UTR_variant	1	3B (1/12)	S16	-	-	-	-	-	S16	-	-	-	-	-	-	-	-	-	-	-	-	-	-	-	-	-	-	-	-	-	-	-	-	-	-	-	-	-	-	-	-	-	-
	INP2-MSS11	ChrXIII 587146 T->A	intergenic_region	2	71D (2/2)	SR15;SR16	-	-	-	-	-	-	-	-	-	-	-	-	-	-	-	-	-	-	-	-	-	-	-	SR15;SR16	-	-	-	-	-	-	-	-	-	-	-	-	-	-	-	-
	YMR209C	ChrXIII 687283 A->G	5_prime_UTR_variant	2	71D (2/2)	SR15;SR16	-	-	-	-	-	-	-	-	-	-	-	-	-	-	-	-	-	-	-	-	-	-	-	SR15;SR16	-	-	-	-	-	-	-	-	-	-	-	-	-	-	-	-
	YMR226C/TAF7	ChrXIII 722529 G->C	intergenic_region	1	77D (1/2)	SR24	-	-	-	-	-	-	-	-	-	-	-	-	-	-	-	-	-	-	-	-	-	-	-	-	-	-	-	SR24	-	-	-	-	-	-	-	-	-	-	-	-
	SNR19/POP1	ChrXIV 230754 T->A	intergenic_region	1	59B (1/2)	SR1	-	-	-	-	-	-	-	-	-	-	-	-	-	-	-	-	SR1	-	-	-	-	-	-	-	-	-	-	-	-	-	-	-	-	-	-	-	-	-	-	-
Processing Of Precursor RNAs	POP1	ChrXIV 233862 A->T	upstream_gene_variant	1	15C (1/12)	S34	-	-	-	-	-	-	-	-	-	-	-	S34	-	-	-	-	-	-	-	-	-	-	-	-		-	-	-	-	-	-	-	-	-	-	-	-	-	-	-
	ATG40/PDR5	ChrXIV 619204 G->C	intergenic_region	1	19A (1/12)	S48	-	-	-	-	-	-	-	-	-	-	-	-	-	-	-	S48	-	-	-	-	-	-	-	-		-	-	-	-	-	-	-	-	-	-	-	-	-	-	-
	HSP32/SAM3	ChrXVI 22330 C->A	intergenic_region	2	90B (2/2)	SR47;SR48	-	-	-	-	-	-	-	-	-	-	-	-	-	-	-	-	-	-	-	-	-	-	-	-		-	-	-	-	-	-	-	-	-	-	-	-	-	-	SR47;SR48
	MCO76/YPL108W	ChrXVI 348395 A->T	intergenic_region	1	73A (1/2)	SR18	-	-	-	-	-	-	-	-	-	-	-	-	-	-	-	-	-	-	-	-	-	-	-	-	SR18	-	-	-	-	-	-	-	-	-	-	-	-	-	-	-
Synonymous
Vacuolar aminopeptidase	APE3	ChrII 775498 T->G	p.Gly265Gly	1	19A (1/12)	S48	-	-	-	-	-	-	-	-	-	-	-	-	-	-	-	S48	-	-	-	-	-	-	-	-	-	-	-	-	-	-	-	-	-	-	-	-	-	-	-	-
Regulates recovery from the DNA damage checkpoint, the gene conversion- and single-strand annealing-mediated pathways of meiotic double-strand break repair and NHEJ; involved in activation of Gln3p	PPH3	ChrIV 597936 A->T	p.Ala267Ala	1	84A (1/2)	SR35	-	-	-	-	-	-	-	-	-	-	-	-	-	-	-	-	-	-	-	-	-	-	-	-	-	-	-	-	-	-	-	-	-	SR35	-	-	-	-	-	-
Polyubiquitination and degradation of the gluconeogenic enzyme fructose-1,6-bisphosphatase	RMD5	ChrIV 967622 C->G	p.Leu62Leu	1	82C (1/2)	SR33	-	-	-	-	-	-	-	-	-	-	-	-	-	-	-	-	-	-	-	-	-	-	-	-	-	-	-	-	-	-	-	-	SR33	-	-	-	-	-	-	-
SKI2-Like Helicase	SLH1	ChrVII 1032107 T->C	p.Ala108Ala	1	15C (1/12)	S27	-	-	-	-	-	-	-	-	S27	-	-	-	-	-	-	-	-	-	-	-	-	-	-	-	-	-	-	-	-	-	-	-	-	-	-	-	-	-	-	-
Protein with carboxyl methyl esterase activity located in mitochondrial small ribosomal subunit	PPE1	ChrVIII 248697 C->T	p.Leu315Leu	1	90B (1/2)	SR48	-	-	-	-	-	-	-	-	-	-	-	-	-	-	-	-	-	-	-	-	-	-	-	-	-	-	-	-	-	-	-	-	-	-	-	-	-	-	-	SR48
Alpha arrestin; controls nutrient-mediated intracellular sorting of permease Gap1p	ALY2	ChrX 275573 T->A	p.Val801Val	2	85C (2/2)	SR37;SR38	-	-	-	-	-	-	-	-	-	-	-	-	-	-	-	-	-	-	-	-	-	-	-	-	-	-	-	-	-	-	-	-	-	-	SR37;SR38	-	-	-	-	-
Sphingosine kinase; involved in sphingolipid metabolism	LCB5	ChrXII 666489 T->C	p.Phe220Phe	2	84A (2/2)	SR35;SR36	-	-	-	-	-	-	-	-	-	-	-	-	-	-	-	-	-	-	-	-	-	-	-	-	-	-	-	-	-	-	-	-	-	SR35;SR36	-	-	-	-	-	-
Ski complex component and putative RNA helicase; mediates 3'-5' RNA degradation by the cytoplasmic exosome; null mutants have superkiller phenotype of increased viral dsRNAs and are synthetic lethal with mutations in 5'-3' mRNA decay; mutations in the human ortholog, SKIV2L, causes Syndromic diarrhea/Trichohepatoenteric (SD/THE) syndrome	SKI2	ChrXII 916846 A->C	p.Gly714Gly	1	3B (1/2)	S24	-	-	-	-	-	-	-	S24	-	-	-	-	-	-	-	-	-	-	-	-	-	-	-	-	-	-	-	-	-	-	-	-	-	-	-	-	-	-	-	-
Signaling protein involved in mitophagy	DCK1	Chr XII 968201 A->C	p.Val779Val	1	73A (1/2)	SR17	-	-	-	-	-	-	-	-	-	-	-	-	-	-	-	-	-	-	-	-	-	-	-	-	SR17	-	-	-	-	-	-	-	-	-	-	-	-	-	-	-
Killer toxin REsistant	KRE33	ChrXIV 377679 G->C	p.Ser787Ser	1	19A (1/12)	S41	-	-	-	-	-	-	-	-	-	-	-	-	-	S41	-	-	-	-	-	-	-	-	-	-	-	-	-	-	-	-	-	-	-	-	-	-	-	-	-	-
Protein involved in recovery from cell cycle arrest	FAR11	ChrXIV 384890 T->C	p.Phe302Phe	1	66C (1/2)	SR9	-	-	-	-	-	-	-	-	-	-	-	-	-	-	-	-	-	-	-	-	SR9	-	-	-	-	-	-	-	-	-	-	-	-	-	-	-	-	-	-	-
INositol polyphosphate 5-Phosphatase	INP53	ChrXV 525939 G->C	p.Ser226Ser	1	3B (1/12)	S19	-	-	-	-	-	-	S19	-	-	-	-	-	-	-	-	-	-	-	-	-	-	-	-	-	-	-	-	-	-	-	-	-	-	-	-	-	-	-	-	-
Histidine biosynthesis	HIS3	ChrXV 722358 C->G	p.Val143Val	1	15C (1/12)	S31	-	-	-	-	-	-	-	-	-	-	S31	-	-	-	-	-	-	-	-	-	-	-	-	-	-	-	-	-	-	-	-	-	-	-	-	-	-	-	-	-
Killer toxin REsistant	KRE5	ChrXV 951954 T->A	p.Ala733Ala	1	3B (1/12)	S13	-	-	-	-	S13	-	-	-	-	-	-	-	-	-	-	-	-	-	-	-	-	-	-	-	-	-	-	-	-	-	-	-	-	-	-	-	-	-	-	-
Transcriptional repressor involved in regulating multidrug resistance	RDR1	ChrXV 1052568 A->G	p.Ala432Ala	2	79B (2/2)	SR27;SR28	-	-	-	-	-	-	-	-	-	-	-	-	-	-	-	-	-	-	-	-	-	-	-	-	-	-	-	-	-	SR27;SR28	-	-	-	-	-	-	-	-	-	-
