## Supplemental results, figures and Tables for "Compensation for the absence of the catalytically active half of DNA polymerase ε in yeast by positively selected mutations in *CDC28* gene": Suppl Table 5.xlsx

### Sheet: Лист1
Supplementary Table 5. Ancestry of mutations in independent clones of the pol2rc-ΔN segregants.
The table shows conditions of growth of clones before NGS, location and type of mutations, and the number of mutations per genome in coding and noncoding regions.
Column B: the names of ascospores (2A – 90B).
Column C, the growth media ("Dextrose" – YPDAU and "Galactose" – YPGAU)
Column D, information about relative size (Big or Smal) of the colony picked for genomic DNA extraction.
Column E: technical ID of a sample.
Columns F – I: information about the location and other characteristics of mutations in each genome (as in Supp. Table 4). Genomic position of mutations corresponds to coordinates of LAN201-ura3Δ, https://www.ncbi.nlm.nih.gov/pmc/articles/PMC4420506/#pgen.1005217.s002.
Columns (J-L): the number of mutations found in each strain in coding and noncoding regions, and the total.
Mutation shown in back font were found once in sequenced genomes.
Mutations shown in blue font were found several times in genomes of common origin (offspring of the same ascospore) and thus represented one mutational event.
Mutations in red font were found several times in genomes of independent origin (offspring of the different ascospores) and represented independent mutational events.
	Spore	Sugar	Colony size	Sample ID	Mutations found				Number of mutations per genome
					Chromosome, position	Substitution	Gene	Amino acid change	Coding	Synonymous/Noncoding	Total
	2A	Dextrose	Big	S1	ChrV 475160	G->A	OXA1	p.Asp51Asn	2	0	2
					ChrXII 721099	C->G	GSP1	p.Trp106Cys
				S2	ChrV 475160	G->A	OXA1	p.Asp51Asn	3	0	3
					ChrXII 721099	C->G	GSP1	p.Trp106Cys
					ChrVII 329754	C->G	VPS45	p.Lys281Asn
				S3	ChrII 560345	T-> A	CDC28	p.Leu86His	3	0	3
					ChrV 475160	G->A	OXA1	p.Asp51Asn
					ChrXIV 659124	A->T	ACC1	p.Ile747Asn
			Small	S4	ChrVII 1039380	A->C	YGR273C[…]TAF1	intergenic_region	0	1	1
				S5	ChrV 475160	G->A	OXA1	p.Asp51Asn	1	1	2
					ChrIV 1087296	G->C	TFB1[…]SSF2	intergenic_region
				S6	ChrII 560274	G-> C	CDC28	p.Leu62Phe	4	1	5
					ChrV 475160	G->A	OXA1	p.Asp51Asn
					ChrX 501477	C->G	HUL4	p.Asp633His
					ChrXI 459546	C->G	TOF2	p.Glu569Gln
					ChrXII 112866	C->T	SDC25	non_coding_transcript_exon_variant
		Galactose	Big	S7	ChrIV 597572	A->G	PPH3	p.Tyr146Cys	7	0	7
					ChrIV 844716	C->G	NUP42	p.Ser44Thr
					ChrV 475160	G->A	OXA1	p.Asp51Asn
					ChrV 377575	C->G	FLO8	p.Asp11His
					ChrXII 721099	C->G	GSP1	p.Trp106Cys
					ChrXII 847070	A->G	VPS38	p.Arg334Gly
					ChrXIV 384228	G->C	FAR11	p.Asp82His
				S8	ChrII 526560	A->T	IRA1	p.Leu27His	5	2	7
					ChrV 475160	G->A	OXA1	p.Asp51Asn
					ChrIV 667047	G->C	ARP10	p.Asp22His
					ChrVIII 334494	C->G	UBA4[…]YHR112C	intergenic_region
					ChrX 575310	C->G	HOC1	3_prime_UTR_variant
					ChrXII 721099	C->G	GSP1	p.Trp106Cys
					ChrXIV 384228	G->C	FAR11	p.Asp82His
				S9	ChrV 475160	G->A	OXA1	p.Asp51Asn	2	0	2
					ChrXII 721099	C->G	GSP1	p.Trp106Cys
			Small	S10	ChrIV 766447	T->G	GIR2	p.Leu257Arg	3	1	4
					ChrIV 963340	T->C	BTT1[…]PAM1	intergenic_region
					ChrV 475160	G->A	OXA1	p.Asp51Asn
					ChrX 34485	G->C	OPT1	p.Pro589Arg
				S11	ChrV 475160	G->A	OXA1	p.Asp51Asn	3	0	3
					ChrXII 721099	C->G	GSP1	p.Trp106Cys
					ChrXIV 384228	G->C	FAR11	p.Asp82His
				S12	-	-	-	-	0	0	0
	3B	Dextrose	Big	S13	ChrIV 841803	C->G	RVB1	p.Val60Leu	1	1	2
					ChrXV 951954	T->A	KRE5	p.Ala733Ala
				S14	ChrII 435859	G->C	RXT2[…]YBR096W	intergenic_region	2	1	3
					ChrIV 841803	C->G	RVB1	p.Val60Leu
					ChrXII 1018127	C->A	RPS1A	p.Glu250STOP
				S15	ChrIV 841803	C->G	RVB1	p.Val60Leu	1	0	1
			Small	S16	ChrIV 953400	G->C	MNN10	p.Asp206His	3	1	4
					ChrX 261192	G->C	GWT1	p.Ser445Cys
					ChrXII 1018127	C->A	RPS1A	p.Glu250STOP
					ChrXIII 472560	C->T	YMR102C	5_prime_UTR_variant
				S17	ChrIV 1422996	A->T	VPS52	p.Glu83Asp	4	1	5
					ChrVII 805227	C->G	CHO2[…]MTR3	intergenic_region
					ChrXIV 406671	C->T	MLS1	p.Pro106Ser
					ChrXII 1018127	C->A	RPS1A	p.Glu250STOP
					ChrXV 821031	C->G	PNT1	p.Arg9Gly
				S18	ChrIV 1422996	A->T	VPS52	p.Glu83Asp	2	0	2
					ChrXII 1018127	C->A	RPS1A	p.Glu250STOP
		Galactose	Big	S19	ChrIV 841803	C->G	RVB1	p.Val60Leu	2	1	3
					ChrVII 365439	T->C	RPL7A	p.Arg30Gly
					ChrXV 525939	G->C	INP53	p.Ser226Ser
				S20	ChrIV 841803	C->G	RVB1	p.Val60Leu	3	0	3
					ChrXII 1018127	C->A	RPS1A	p.Glu250STOP
					ChrXV 331871	G->A	YSP3	p.Glu145Lys
				S21	ChrIV 841803	C->G	RVB1	p.Val60Leu	2	0	2
					ChrXII 1018127	C->A	RPS1A	p.Glu250STOP
			Small	S22	ChrIV 285862	A->T	RPN6	p.Leu272Gln	4	0	4
					ChrVII 1029915	A->C	YTA7	p.Leu851Phe
					ChrXII 689784	G->C	PIG1	p.Pro411Arg
					ChrXII 1018127	C->A	RPS1A	p.Glu250STOP
				S23	ChrII 668404	A->C	PCS60	5_prime_UTR_variant	2	1	3
					ChrIV 964233	T->A	MET32	p.Glu106Asp
					ChrIV 1422996	A->T	VPS52	p.Glu83Asp
				S24	ChrII 450257	G->C	YMC2	p.Ala194Pro	3	2	5
					ChrIV 1422996	A->T	VPS52	p.Glu83Asp
					ChrXII 854018	C->G	YLR363W-A[…]GRX8	intergenic_region
					ChrXII 916846	A->C	SKI2	p.Gly714Gly
					ChrXIII 710703	A->T	ESC1	p.Asn1203Ile
	15C	Dextrose	Big	S25	ChrIV 28363	T->A	ADY3	p.Gln135Leu	3	0	3
					ChrVII 137620	C->A	GCN1	p.Pro2033His
					ChrXIV 377166	G->C	KRE33	p.Trp616Cys
				S26	ChrIV 28363	T->A	ADY3	p.Gln135Leu	2	0	2
					ChrVII 137620	C->A	GCN1	p.Pro2033His
				S27	ChrIV 28363	T->A	ADY3	p.Gln135Leu	4	1	5
					ChrIV 375729	T->A	PRP11	p.Asp244Val
					ChrVII 137620	C->A	GCN1	p.Pro2033His
					ChrVII 1032107	T->C	SLH1	p.Ala108Ala
					ChrXIV 577691	A->G	KTR5	p.Phe358Leu
			Small	S28	ChrVIII 336629	C->G	APE4	p.Thr98Ser	1	1	2
					ChrXII 448578	G->C	YLR154C[…]tQ(UUG)	intergenic_region
				S29	ChrVIII 267920	C->T	LRP1	p.Pro128Leu	2	1	3
					ChrX 572180	A->T	HSX1(tR(CCU)J)[…]YJR073C	intergenic_region
					ChrXII 26993	A->T	JLP1	p.Met1 start lost
				S30	ChrII 325065	G->C	TCM62	p.Pro333Ala	1	2	3
					ChrII 441403	A->G	VPS15[…]MMS4	intergenic_region
					ChrXII 564602	C->A	ATG38[…]TUB4	intergenic_region
		Galactose	Big	S31	ChrIV 603825	G->T	YDR079C-A	5_prime_UTR_variant	3	2	5
					ChrVIII 336629	C->G	APE4	p.Thr98Ser
					ChrXIV 53842	G->A	STB1	p.Ala394Thr
					ChrXIV 181469	C->G	RPA49	p.Ala381Pro
					ChrXV 722358	C->G	HIS3	p.Val143Val
				S32	ChrII 299003	T->A	RKM3	p.Leu237Gln	4	0	4
					ChrVIII 336629	C->G	APE4	p.Thr98Ser
					ChrXIII 270127	C->T	CDC5	p.Glu330Lys
					ChrXIV 226134	G->C	SQS1	p.Gln323Glu
				S33	ChrIV 603825	G->T	YDR079C-A	5_prime_UTR_variant	2	1	3
					ChrVIII 336629	C->G	APE4	p.Thr98Ser
					ChrXIV 53842	G->A	STB1	p.Ala394Thr
			Small	S34	ChrIV 839254	A->T	SLY1	p.Asn293Ile	4	1	5
					ChrIV 953400	G->C	MNN10	p.Asp206His
					ChrX 41791	A->T	LAA1	p.Tyr1882Asn
					ChrXII 311539	T->G	CSF1	p.Ile1395Leu
					ChrXIV 233862	A->T	POP1	upstream_gene_variant
				S35	ChrIV 671005	C->G	TMN2	p.Gly4Arg	1	0	1
				S36	-	-	-	-	0	0	0
	19A	Dextrose	Big	S37	ChrXII 720742	G->T	SEC72[…]GSP1	intergenic_region	1	1	2
					ChrXII 1018127	C->A	RPS1A	p.Glu250STOP
				S38	ChrXII 720742	G->T	SEC72[…]GSP1	intergenic_region	1	1	2
					ChrXII 1018127	C->A	RPS1A	p.Glu250STOP
				S39	ChrXII 720742	G->T	SEC72[…]GSP1	intergenic_region	1	1	2
					ChrXIII 785986	T->G	TRM732	p.Glu953Asp
			Small	S40	ChrVIII 476091	G->C	KOG1	p.Phe1527Leu	4	1	5
					Chr XII 563180	C->G	CLB4	p.Ser396STOP
					ChrXII 720742	G->T	SEC72[…]GSP1	intergenic_region
					ChrXII 1018127	C->A	RPS1A	p.Glu250STOP
					ChrXIV 374402	A->T	FYV6	p.Leu97Met
				S41	ChrXIV 377679	G->C	KRE33	p.Ser787Ser	2	5	7
					ChrVIII 201346	A->T	AAP1	5_prime_UTR_variant
					ChrVIII 202309	G->C	AAP1	intergenic_region
					ChrXI 362148	G->C	NFU1	5_prime_UTR_variant
					ChrXII 720742	G->T	SEC72[…]GSP1	intergenic_region
					ChrXII 1018127	C->A	RPS1A	p.Glu250STOP
					ChrXV 815021	G->C	GCD1	p.Asp352His
				S42	Chr VII 937794	G->C	TOS2	p.Ser396STOP	2	1	3
					ChrXII 720742	G->T	SEC72[…]GSP1	intergenic_region
					ChrXII 1018127	C->A	RPS1A	p.Glu250STOP
		Galactose	Big	S43	ChrXII 720742	G->T	SEC72[…]GSP1	intergenic_region	0	1	1
				S44	ChrXII 720742	G->T	SEC72[…]GSP1	intergenic_region	1	1	2
					ChrXV 816198	C->G	RPN8	p.Gly240Arg
				S45	ChrXII 720742	G->T	SEC72[…]GSP1	intergenic_region	1	1	2
					ChrXII 1018127	C->A	RPS1A	p.Glu250STOP
			Small	S46	ChrII 120811	G->C	SAS3	p.Gln354Glu	2	1	3
					ChrXII 720742	G->T	SEC72[…]GSP1	intergenic_region
					ChrXII 1018127	C->A	RPS1A	p.Glu250STOP
				S47	ChrII 562705	C->G	CSH1	p.Ser354Cys	3	3	6
					ChrIII 298732	G->T	GIT1[…]YCR099C	intergenic_region
					ChrVII 449446	A->T	PGD1	p.Leu167His
					ChrVIII 203575	A->T	YHK8	intergenic_region
					ChrXII 720742	G->T	SEC72[…]GSP1	intergenic_region
					ChrXII 1018127	C->A	RPS1A	p.Glu250STOP
				S48	ChrII 775498	T->G	APE3	p.Gly265Gly	1	3	4
					ChrXII 720742	G->T	SEC72[…]GSP1	intergenic_region
					ChrXII 1018127	C->A	RPS1A	p.Glu250STOP
					ChrXIV 619204	G->C	ATG40[…]PDR5	intergenic_region
	59B	Dextrose	Big	SR1	ChrII 560338	C->G	CDC28	p.Leu84Val	2	2	2
					ChrIV 1089017	C->T	YDR312W[…]YDR313C	intergenic_region
					ChrXIV 230754	T->A	SNR19[…]POP1	intergenic_region
					ChrXVI 916226	C->G	SKI3	p.His1193Gln
				SR2	ChrIV 182237	T->A	SAS10	p.Ser255Cys	3	1	4
					ChrIV 1089017	C->T	YDR312W[…]YDR313C	intergenic_region
					ChrXVI 599407	T->A	MCM4	p.Ile890Asn
					Chr XVI 920402	T->A	QCR2	p.Phe346Leu
	60A	Dextrose	Big	SR3	ChrX 311684	T->A	UTP18	p.Asn330Tyr	1	0	1
				SR4	ChrI 99121	A->T	DRS2	p.Asn193Lys	2	0	2
					ChrII 560338	C->G	CDC28	p.Leu84Val
	61A	Dextrose	Big	SR5	Chr IV 527723	A->G	KRS1[…]ENA2/ENA1	intergenic_region	2	2	4
					Chr IV 527777	A->G	KRS1[…]ENA2/ENA1	intergenic_region
					ChrXII 855677	A->G	YLR366W	p.Lys58Glu
					ChrXVI 722299	G->C	SYT1	p.Thr803Ser
				SR6	ChrIV 966710	C->A	RMD5	p.Glu366Asp	4	0	4
					ChrX 577971	T->A	MIR1	p.Ile63Phe
					ChrXIV 344296	C->G	GDE1	p.Met144Ile
					ChrXVI 594472	A->G	CAC1	p.Gln3Arg
	63A	Dextrose	Big	SR7	ChrXVI 772873	C->G	CLB2	p.Ser411Trp	1	0	1
				SR8	ChrXIV 76289	A->T	MON2	p.Ile99Asn	2	0	2
					ChrXVI 772873	C->G	CLB2	p.Ser411Trp
	66C	Dextrose	Big	SR9	ChrII 444799	G->C	FES1[…]EXO84	intergenic_region	2	2	4
					ChrX 584193	C->G	YJR084W	p.Leu166Val
					ChrXIV 122017	A->C	GOR1	p.Leu52Arg
					ChrXIV 384890	T->C	FAR11	p.Phe302Phe
				SR10	ChrX 584193	C->G	YJR084W	p.Leu166Val	2	0	2
					ChrXII 551111	G->C	MSS51	p.Pro279Arg
	67A	Dextrose	Big	SR11	ChrXVI 732564	C->G	PRE2	p.Thr76Ser	1	0	1
				SR12	ChrVII 454896	A->G	ALK1	p.Ile42Val	1	1	2
					ChrXIII 396519	G->C	ARG7/RIM9	intergenic_region
	70B	Dextrose	Big	SR13	ChrXV 740746	G->C	MGM1	p.Leu270Val	2	0	2
					ChrXVI 350712	C->G	SSE1	p.Glu518Gln
				SR14	ChrII 564790	C->G	TOS1[…]YSY6	intergenic_region	3	1	4
					ChrIV 785315	C->G	TRM82	p.Ala158Gly
					ChrXIV 127047	C->G	SEC2	p.Ser680Thr
					ChrXV 501340	C->T	CMR2	p.Arg366Gln
	71D	Dextrose	Big	SR15	ChrII 294264	T->C	YBR027C	p.Asn32Ser	3	2	5
					ChrVII 1042513	C->G	TAF1	p.Lys192Asn
					ChrXIII 587146	T->A	INP2[…]MSS11	intergenic_region
					ChrXIII 687283	A->G	YMR209C	5_prime_UTR_variant
					ChrXV 818186	A->G	GPN2	p.Glu304Gly
				SR16	ChrII 294264	T->C	YBR027C	p.Asn32Ser	2	2	4
					ChrXIII 587146	T->A	INP2[…]MSS11	intergenic_region
					ChrXIII 687283	A->G	YMR209C	5_prime_UTR_variant
					ChrXV 818186	A->G	GPN2	p.Glu304Gly
	73A	Dextrose	Big	SR17	ChrIX 289143	C->G	YIL035C[…]YIL034C	intergenic_region	1	3	4
					ChrXII 856849	G->C	RPS22B	intron_variant
					Chr XII 968201	A->C	DCK1	p.Val779Val
					ChrXVI 599273	C->G	MCM4	p.Ile845Met
				SR18	ChrV 476831	C->A	BEM2	p.Arg2003Ile	3	2	5
					ChrIX 282876	G->C	YIL038C[…]YIL037C	intergenic_region
					ChrXII 969022	G->C	DCK1	p.Arg1053Pro
					ChrXV 803825	G->C	TMA16	p.Ala59Pro
					ChrXVI 348395	A->T	MCO76/YPL108W	intergenic_region
	75D	Dextrose	Big	SR19	ChrV 476463	C->G	BEM2	p.Ala2126Pro	1	1	2
					ChrXII 853423	T-> A	NMD4[…]YLR363W-A	intergenic_region
				SR20	ChrII 298114	C->G	CDS1	5_prime_UTR_variant	2	1	3
					ChrIX 279817	C->G	TED1	p.Leu470Val
					ChrXI 473042	C->A	HEL1	p.Val107Phe
	76A	Dextrose	Big	SR21	ChrIV 677615	C->G	FOB1	p.Gln512Glu	1	1	2
					ChrXI 355824	A->G	PRI2[…]MMO1	intergenic_region
				SR22	ChrXI 355824	A->G	PRI2[…]MMO1	intergenic_region	0	1	1
	77D	Dextrose	Big	SR23	ChrX 148458	T->A	YAK1	p.Gln640His	2	1	3
					ChrXI T 555051	T->C	GLG1[…]UTP30	intergenic_region
					ChrXVI 206485	G->C	TCO89	p.Arg417Thr
				SR24	ChrIV C 282603	C->G	GET3	p.Lys185Asn	1	2	3
					ChrXI T 555051	T->C	GLG1[…]UTP30	intergenic_region
					ChrXIII 722529	G->C	YMR226C[…]TAF7	intergenic_region
	78D	Dextrose	Big	SR25	ChrVII 795983	T->C	RSR1[…]YGR153W	intergenic_region	0	1	1
				SR26	-	-	-	-	0	0	0
	79B	Dextrose	Big	SR27	ChrXV 808696	G->C	TRE2	p.Gln658Glu	1	1	2
					ChrXV 1052568	A->G	RDR1	p.Ala432Ala
				SR28	ChrXV 1052568	A->G	RDR1	p.Ala432Ala	0	1	1
	80A	Dextrose	Big	SR29	ChrX 293977	G->C	PRY3	5_prime_UTR_variant	0	1	1
				SR30	ChrX 293977	G->C	PRY3	5_prime_UTR_variant	0	1	1
	81B	Dextrose	Big	SR31	ChrIV 369969	G->A	SIT4	p.Asp74Asn	2	0	2
					ChrIV 1475206	G->A	EMI2	p.Ala419Val
				SR32	ChrIV 1475206	G->A	EMI2	p.Ala419Val	2	0	2
					ChrVII 321999	C->A	SRM1	p.Pro77Thr
	82C	Dextrose	Big	SR33	ChrII 288179	A->T	CHS3[…]SCO2	intergenic_region	3	2	5
					ChrIV 967622	C->G	RMD5	p.Leu62Leu
					ChrXIII 336282	C->G	HOF1	p.Pro336Ala
					ChrXIII 733979	C->A	PEP5	p.Asp158Glu
					ChrXV 808350	A->G	TRE2	p.Ile773Thr
				SR34	ChrII 288179	A->T	CHS3[…]SCO2	intergenic_region	3	1	4
					ChrXIII 336282	C->G	HOF1	p.Pro336Ala
					ChrXIII 733979	C->A	PEP5	p.Asp158Glu
					ChrXV 808350	A->G	TRE2	p.Ile773Thr
	84A	Dextrose	Big	SR35	ChrIV 1089017	C->T	YDR312W[…]YDR313C	intergenic_region	0	3	3
					ChrIV 597936	A->T	PPH3	p.Ala267Ala
					ChrXII 666489	T->C	LCB5	p.Phe220Phe
				SR36	ChrIV 1089017	C->T	YDR312W[…]YDR313C	intergenic_region	1	2	3
					ChrXII 666489	T->C	LCB5	p.Phe220Phe
					ChrXIV 387883	T->G	SPC98	p.Leu220Arg
	85C	Dextrose	Big	SR37	ChrII 560804	T->A	СВС28	p.Ile239Asn	4	1	5
					ChrX 259752	A->G	SRS2	p.Asp786Gly
					ChrX 259766	T->C	SRS2	p.Ser791Pro
					ChrX 275573	T->A	ALY2	p.Val801Val
					ChrXVI 605204	A->T	SDD4	p.Leu700Met
				SR38	ChrII 560804	T->A	СВС28	p.Ile239Asn	4	1	5
					ChrX 259752	A->G	SRS2	p.Asp786Gly
					ChrX 259766	T->C	SRS2	p.Ser791Pro
					ChrX 275573	T->A	ALY2	p.Val801Val
					ChrXVI 605204	A->T	SDD4	p.Leu700Met
	86В	Dextrose	Big	SR39	ChrX 504354	C->G	MLO127	p.Tyr146STOP	1	2	3
					ChrXII 548762-548764	AAA->TAT	PBA1	5_prime_UTR_variant
					ChrXII 855961	C->A	YLR366W[…]RPS22B	intergenic_region
				SR40	ChrX 504354	C->G	MLO127	p.Tyr146STOP	1	2	3
					ChrXII 548762-548764	AAA->TAT	PBA1	5_prime_UTR_variant
					ChrXII 855961	C->A	YLR366W[…]RPS22B	intergenic_region
	87В	Dextrose	Big	SR41	ChrII 285143	G->C	CHS3	p.Pro929Ala	5	0	5
					ChrII 726654	C->G	RCF3	p.Leu113Phe
					ChrXI 249756	G->C	HSL1	p.Gly276Ala
					ChrXII 117392	C->G	BPT1	p.Phe320Leu
					ChrXIII 394375	G->C	RNA14	p.Glu548Gln
				SR42	ChrII 285143	G->C	CHS3	p.Pro929Ala	5	0	5
					ChrII 726654	C->G	RCF3	p.Leu113Phe
					ChrXI 249756	G->C	HSL1	p.Gly276Ala
					ChrXII 117392	C->G	BPT1	p.Phe320Leu
					ChrXIII 394375	G->C	RNA14	p.Glu548Gln
	88A	Dextrose	Big	SR43	ChrII 547546	A->C	RIB7	p.Asn26His	3	1	4
					ChrIV 675047	C->G	YDR109C	p.Asp201His
					ChrXII 196593	T->A	SED5	5_prime_UTR_variant
					ChrXIV 163924	G->T	SIP3	p.Thr133Asn
				SR44	ChrIV 675047	C->G	YDR109C	p.Asp201His	2	1	3
					ChrXII 196593	T->A	SED5	5_prime_UTR_variant
					ChrXIV 163924	G->T	SIP3	p.Thr133Asn
	88C	Dextrose	Big	SR45	ChrIV 810510	C->G	SUP35	3_prime_UTR_variant	3	2	5
					ChrVII 617490	C->G	COX18[…]SPT4	intergenic_region
					ChrIX 272226	G->C	PIG2	p.Gly361Ala
					ChrXIV 163924	G->T	SIP3	p.Thr133Asn
					ChrXVI 463755	C->T	DIG1	p.Gly25Ser
				SR46	ChrII 356286	C->G	UBP14[…]TSC3	intergenic_region	1	2	3
					ChrIV 810510	C->G	SUP35	3_prime_UTR_variant
					ChrXIV 163924	G->T	SIP3	p.Thr133Asn
	90B	Dextrose	Big	SR47	ChrII 681899	A->G	LSR1[…]SWC5	intergenic_region	1	2	3
					ChrX 255033	A->T	TOK1	p.Leu585Met
					ChrXVI 22330	C->A	HSP32[…]SAM3	intergenic_region
				SR48	ChrVIII 248697	C->T	PPE1	p.Leu315Leu	1	2	3
					ChrXV 711942	G->C	TOA1	p.Gln196Glu
					ChrXVI 22330	C->A	HSP32[…]SAM3	intergenic_region
